# Estimating genetic nurture with summary statistics of multi-generational genome-wide association studies

**DOI:** 10.1101/2020.10.06.328724

**Authors:** Yuchang Wu, Xiaoyuan Zhong, Yunong Lin, Zijie Zhao, Jiawen Chen, Boyan Zheng, James J. Li, Jason M. Fletcher, Qiongshi Lu

## Abstract

Marginal effect estimates in genome-wide association studies (GWAS) are mixtures of direct and indirect genetic effects. Existing methods to dissect these effects require family-based, individual-level genetic and phenotypic data with large samples, which is difficult to obtain in practice. Here, we propose a novel statistical framework to estimate direct and indirect genetic effects using summary statistics from GWAS conducted on own and offspring phenotypes. Applied to birth weight, our method showed nearly identical results with those obtained using individual-level data. We also decomposed direct and indirect genetic effects of educational attainment (EA), which showed distinct patterns of genetic correlations with 45 complex traits. The known genetic correlations between EA and higher height, lower BMI, less active smoking behavior, and better health outcomes were mostly explained by the indirect genetic component of EA. In contrast, the consistently identified genetic correlation of autism spectrum disorder (ASD) with higher EA resides in the direct genetic component. Polygenic transmission disequilibrium test showed a significant over-transmission of the direct component of EA from healthy parents to ASD probands. Taken together, we demonstrate that traditional GWAS approaches, in conjunction with offspring phenotypic data collection in existing cohorts, could greatly benefit studies on genetic nurture and shed important light on the interpretation of genetic associations for human complex traits.
