## Supplementary Table for "Estimating genetic nurture with summary statistics of multi-generational genome-wide association studies"

### Sheet: 1.Birthweight_heritability
Supplementary Table 1. Heritablity of birth weight by LDSC.
	N	# SNPs	h2	SE	λGC	Mean χ2	Intercept	SE	Ratio	SE
GWAS-O	298142	1179566	0.0973	0.005	1.3964	1.6343	1.089	0.0132	0.1404	0.0207
GWAS-M	210267	1177766	0.1032	0.0056	1.3374	1.4822	1.0551	0.011	0.1143	0.0227
direct genetic effect	140896	1178199	0.0709	0.0063	1.2168	1.2762	1.0894	0.009	0.3238	0.0326
indirect genetic effect	446108	1178199	0.0202	0.0018	1.1876	1.24	1.0635	0.0082	0.2627	0.0344
indirect maternal effect	111527	1178199	0.0809	0.0072	1.1876	1.2407	1.0632	0.0083	0.2627	0.0344
GWAS-O:	own birth weight ~ own genotype
GWAS-M:	offspring birth weight ~ maternal genotype
GWAS-O and GWAS-M summary statistics were downloaded from Early Growth Genetics Consortium website.
Direct, indirect, and indirect maternal genetic effects were given by our framework.
Warrington et al. also released direct and indirect maternal effects. Comparisons with our results are in Supplementary Table 2.

### Sheet: 2.Birthweight_gen_corr
Supplementary Table 2. Genetic covariance and correlations among the input and output summary statistics in birth weight analysis:
LDSC genetic covariance (top) and correlations (bottom) among GWAS-O, GWAS-M, direct, indirect, and indirect maternal effects on birth weight:
	GWAS-O	GWAS-M	direct effect	indirect effect
GWAS-M	0.0834 (0.004) 0.8184 (0.0201)
direct effect	0.0748 (0.0054) 0.8894 (0.0113)	0.0402 (0.0037) 0.4643 (0.0465)
indirect effect	0.0235 (0.0019) 0.5232 (0.0441)	0.0424 (0.0031) 0.9167 (0.0093)	0.0029 (0.0023) 0.0768 (0.0636)
indirect maternal effect	0.047 (0.0037) 0.5232 (0.0441)	0.0848 (0.0063) 0.9167 (0.0093)	0.0059 (0.0045) 0.0768 (0.0636)	0.0407 (0.0037) 1. (5.6445e-08)
GNOVA genetic covariance (top) and correlations (bottom) among GWAS-O, GWAS-M, direct, indirect, and indirect maternal effects on birth weight:
	GWAS-O	GWAS-M	direct effect	indirect effect
GWAS-M	0.0648 (0.00371) 0.678
direct effect	0.0579 (0.00392) 0.657	0.0277 (0.00246) 0.303
indirect effect	0.0184 (0.00161) 0.395	0.0350 (0.00279) 0.721	0.000767 (0.00150) 0.0172
indirect maternal effect	0.0369 (0.00323) 0.395	0.0699 (0.00557) 0.721	0.00153 (0.00300) 0.0172	0.0334 (0.00302) 0.704
LDSC genetic correlations reported in Warrington et al. (2019):
	GWAS-O	GWAS-M	direct effect	indirect effect
GWAS-M	0.82
direct effect	not reported	not reported
indirect effect	not reported	not reported
indirect maternal effect	not reported	not reported	0.1	not reported

### Sheet: 3.EA_h2
Supplementary Table 3: LDSC Heritability for GWAS:
	N	# SNPs	h2	SE	λGC	Mean χ2	Intercept	SE	Ratio	SE
GWAS-O:
EA3_excl23Me_UKB	324162	1052385	0.0973	0.0037	1.5035	1.6584	1.0128	0.0118	0.0195	0.0179
UKB_exclFS	356719	864024	0.1442	0.0045	1.8931	2.1916	1.1058	0.0123	0.0888	0.0103
GWAS-O_exclFS (i.e., Meta'ed EA3_excl23Me_UKB and UKB_exclFS)	680881	784961	0.1119	0.0032	2.2871	2.8638	1.1612	0.0189	0.0865	0.0101
GWAS-MP:
UKB	4181	867900	-0.0757	0.1202	0.9986	1.005	1.0116	0.0076	2.3239	1.5239
WLS	4772	1164339	0.1071	0.0922	1.0165	1.0134	1.0031	0.0063	0.229	0.4663
HRS	6324	816751	0.0592	0.0735	1.0105	1.0187	1.0112	0.0066	0.5963	0.3545
Meta'ed UKB, WLS, HRS	15277	810569	0.0193	0.029	1.0225	1.0169	1.0103	0.0061	0.6101	0.3609
Direct and indirect effect:
EA3_excl23Me_UKB + meta'ed GWAS-MP (UKB,WLS,HRS):
direct effect	3730	742382	-0.2458	0.118	0.9957	0.9952	1.0137	0.0069	NA	NA
indirect effect	3818	742382	-0.1941	0.115	1.0016	0.9982	1.0129	0.0068	NA	NA
EA3_excl23Me + meta GWAS-MP (UKB,WLS,HRS,SNIParFS):
direct effect	25925	1150782	0.0126	0.0288	1.0375	1.0336	1.0293	0.0066	0.8737	0.1963
indirect effect	26586	1150728	0.0702	0.0326	1.0527	1.0497	1.0283	0.0068	0.5694	0.1362
SNIParFS joint GWAS :
direct effect	22207	1136847	0.0987	0.0296	1.0225	1.023	0.9936	0.0062	< 0	NA
indirect effect	35361	1136847	0.0519	0.0238	1.0285	1.0319	1.0108	0.0066	0.3383	0.2072
GWAS-O_exclFS + meta'ed GWAS-MP (UKB,WLS,HRS)
direct effect	3773	788928	-0.1987	0.1073	0.9986	0.9948	1.0097	0.0062	NA	NA
indirect effect	3817	788928	-0.1688	0.1076	1.0001	0.9962	1.0085	0.0062	NA	NA
GWAS-O_exclFS + meta'ed GWAS-MP (UKB, WLS, HRS), then meta with SNIParFS joint GWAS' direct/indirect effects:
direct effect	24434	1136825	0.0639	0.0239	1.0135	1.0198	0.997	0.0062	< 0	NA
indirect effect	37081	1136842	0.0492	0.0202	1.0285	1.033	1.0101	0.0064	0.3064	0.1936

### Sheet: 4.EA_gen_corr
Supplementary Table 4: LDSC and GNOVA genetic covariances/correlations among the input summary statistics and the output direct/indirect effects:
LDSC genetic covariance (top) and correlation (bottom) for the direct and indirect effects using GWAS-O_exclFS + meta'ed GWAS-MP (UKB,WLS, HRS):
	GWAS-O_exclFS	Meta'ed GWAS-MP	direct genetic effect
Meta'ed GWAS-MP	ERROR
direct genetic effect	0.0555 (0.0132) NA	0.1251 (0.0545) NA
indirect genetic effect	0.0638 (0.0129) NA	-0.0431 (0.055) NA	0.2336 (0.1072) NA
GNOVA genetic covariance (top) and correlation (bottom) for the direct and indirect effects using GWAS-O_exclFS + meta'ed GWAS-MP (UKB,WLS, HRS):
	GWAS-O_exclFS	Meta'ed GWAS-MP	direct genetic effect
Meta'ed GWAS-MP	0.0477 (0.00362) 0.817
direct genetic effect	0.0236 (0.00681) NA	0.0682 (0.0320) NA
indirect genetic effect	0.0367 (0.00646) NA	-0.0210 (0.0325) -0.972	0.135 (0.0630) NA
LDSC genetic covariance (top) and correlation (bottom) for the direct and indirect effects using EA3_excl23Me + meta'ed GWAS-MP (UKB, WLS, HRS, SNIParFS):
	EA3_excl23Me	Meta'ed GWAS-MP	direct genetic effect
Meta'ed GWAS-MP	0.0994 (0.0043) 0.9773 (0.043)
direct genetic effect	0.0312 (0.0056) 0.8352 (0.9966)	0.0242 (0.016) 0.7022 (1.276)
indirect genetic effect	0.0836 (0.0062) 0.9458 (0.2038)	0.0792 (0.0178) 0.99 (0.0639)	0.0181 (0.0295) 0.6051 (1.8307)
GNOVA genetic covariance (top) and correlation (bottom) for the direct and indirect effects using EA3_excl23Me + meta'ed GWAS-MP (UKB, WLS, HRS, SNIParFS):
	EA3_excl23Me	Meta'ed GWAS-MP	direct genetic effect
Meta'ed GWAS-MP	0.0600 (0.00257) 0.817
direct genetic effect	0.0178 (0.00298) 0.240	0.0155 (0.00610) 0.273
indirect genetic effect	0.0510 (0.00330) 0.572	0.0310 (0.00644) 0.453	0.0172 (0.0113) 0.249
LDSC genetic covariance (top) and correlation (bottom) for the direct and indirect effects using GWAS-O_exclFS + meta'ed GWAS-MP (UKB,WLS,HRS); then meta with direct/indirect effects from SNIParFS joint GWAS (SNIPar python package):
	EA3_excl23Me	direct effect 1	indirect effect 1	direct effect 2	indirect effect 2	meta'ed direct effect
direct effect 1	0.0542 (0.0114) NA
indirect effect 1	0.0594 (0.0116) NA	0.2336 (0.1072) NA
direct effect 2	0.0665 (0.0063) 0.6317 (0.0973)	0.014 (0.0422) NA	0.0552 (0.0409) NA
indirect effect 2	0.0578 (0.0051) 0.7572 (0.1629)	-0.0074 (0.0402) NA	0.0674 (0.0407) NA	-0.0138 (0.0223) -0.1938 (0.2585)
meta'ed direct effect	0.0662 (0.0056) 0.779 (0.1393)	-0.0127 (0.0389) NA	0.0755 (0.0376) NA	0.048 (0.0258) 0.6036 (0.1335)	0.0122 (0.0192) 0.2125 (0.4042)
meta'ed indirect effect	0.0574 (0.0046) 0.7661 (0.1456)	0.0167 (0.0385) NA	0.0452 (0.0392) NA	0.0171 (0.0196) 0.2463 (0.3502)	0.0307 (0.0207) 0.6132 (0.1609)	-0.0105 (0.018) -0.1875 (0.2661)
GNOVA genetic covariance (top) and correlation (bottom) for the direct and indirect effects using GWAS-O_exclFS + meta'ed GWAS-MP (UKB,WLS,HRS); then meta with direct/indirect effects from SNIParFS joing GWAS:
	EA3_excl23Me	direct effect 1	indirect effect 1	direct effect 2	indirect effect 2	meta'ed direct effect
direct effect 1	0.0247 (0.00713) NA
indirect effect 1	0.0344 (0.00704) 1.590	0.135 (0.0630) NA
direct effect 2	0.0413 (0.00374) 0.652	0.00548 (0.0193) NA	0.0329 (0.0190) 1.803
indirect effect 2	0.0330 (0.00276) 0.589	0.00375 (0.0149) NA	0.0183 (0.0149) 1.198	-0.00691 (0.00815) -0.1889
meta'ed direct effect	0.0439 (0.00350) 0.760	-0.00556 (0.0182) NA	0.0370 (0.0180) 2.315	-0.00592 (0.0111) -0.157	0.0237 (0.00768) 0.711
meta'ed indirect effect	0.0348 (0.00259) 0.602	-0.00368 (0.0161) NA	0.0335 (0.0164) 2.083	0.0229 (0.00775) 0.601	-0.00605 (0.00753) -0.180	-0.0227 (0.00769) -0.655
Note, direct and indirect effects 1 are given by GWAS-O_exclFS + meta'ed GWAS-MP of UKB, WLS, HRS; 2 are from the LMM by SNIPar (python package) using UKB full siblings
GWAS-O_exclFS: meta'ed EA3 that excludes 23andMe and UKB samples + GWAS-O using UKB that excludes full siblings used by SNIPar

### Sheet: 5.EA_gencorr_traits
Supplementary Table 5: Traits used in the genetic correlation analysis with direct and indirect genetic effects
We also annotated whether the GWAS has sample overlap with UKB (last column)
trait	trait_abbrev	type	study	N	reference	h2	h2_se	h2_int	h2_int_se	lamdaGC	overlap_ukb
ADHD	ADHD	Neurological	PGC-2017-EUR	53293	https://www.ncbi.nlm.nih.gov/pubmed/30478444	0.2307	0.0163	1.0306	0.0109	1.2531	no
Age_at_First_Birth	Age at first birth	Reproductive	SSGAC	241781	https://www.ncbi.nlm.nih.gov/pubmed/27798627	0.0572	0.0034	0.9506	0.0083	1.2005	yes
Age_at_Menarche	Menarche age	Reproductive	ReproGen-2017	252514	https://www.ncbi.nlm.nih.gov/pubmed/28436984	0.2099	0.01	1.0038	0.0153	1.6448	yes
Age_at_Natural_Menopause	Menopause age	Reproductive	ReproGen	69360	http://www.ncbi.nlm.nih.gov/pubmed/26414677	0.1446	0.0161	0.9845	0.0167	1.0957	yes
Age_of_Initiation	Smoking initiation age	Smoking	GSCAN2019-AgeOfInitiation	262990	https://www.ncbi.nlm.nih.gov/pubmed/30643251	0.0468	0.003	0.9749	0.0079	1.2038	yes
Alcoholism	Alcoholism	Behavioral	GSCAN2019-DrinksPerWeek	537349	https://www.ncbi.nlm.nih.gov/pubmed/30643251	0.0483	0.0023	0.9212	0.0101	1.334	yes
Alzheimer_Disease	AD	Neurological	IGAP2019-Stage1	63926	https://www.ncbi.nlm.nih.gov/pubmed/30820047	0.0481	0.0243	1.0618	0.0426	1.0988	no
Amyotrophic_Leteral_Sclerosis	ALS	Neurological	MinE	36052	http://www.ncbi.nlm.nih.gov/pubmed/27455348	0.0732	0.0129	0.9297	0.0068	0.9927	no
Anorexia_Nervosa	Anorexia	Neurological	PGC-2019	72517	https://www.ncbi.nlm.nih.gov/pubmed/31308545	0.1765	0.0116	1.026	0.0097	1.2531	no
Anxiety_Disorder	Anxiety disorder	Neurological	iPSYCH2019-ASRD	31890	https://www.ncbi.nlm.nih.gov/pubmed/31116379	0.1997	0.0201	1.0136	0.0092	1.1396	no
Asthma	Asthma	Immune	TAGC	142486	https://www.ncbi.nlm.nih.gov/pubmed/29273806	0.058	0.01	1.0412	0.0128	1.1587	no
Autism_Spectrum_Disorder	ASD	Neurological	PGC2019	46351	https://www.ncbi.nlm.nih.gov/pubmed/30804558	0.1877	0.0162	1.0097	0.0096	1.1747	no
Baldness	Baldness	Anthropometric	CCACE-2017	52874	https://www.ncbi.nlm.nih.gov/pubmed/28196072	0.2955	0.0411	1.0308	0.0186	1.1747	yes
Bipolar_Disorder	Bipolar disorder	Neurological	PGC-2018	51710	https://www.ncbi.nlm.nih.gov/pubmed/31043756	0.3525	0.0181	1.0137	0.0107	1.3374	no
Birth_Weight	Birth weight	Anthropometric	EGG-2019-Own-EUR	298142	https://www.ncbi.nlm.nih.gov/pubmed/31043758	0.1013	0.0057	1.0667	0.0146	1.4139	yes
BMI	BMI	Anthropometric	Yengo et al.	795640	https://www.ncbi.nlm.nih.gov/pubmed/30124842	0.2096	0.0066	1.0134	0.026	2.7872	yes
Brain_Structure_HV	Brain HV	Anthropometric	ENIGMA2017-HV	26814	https://www.ncbi.nlm.nih.gov/pubmed/28098162	0.1396	0.0236	1.0061	0.0078	1.0588	no
Brain_Structure_ICV	Brain ICV	Anthropometric	ENIGMA2016-ICV	26577	https://www.ncbi.nlm.nih.gov/pubmed/27694991	0.2696	0.0305	1.0187	0.0088	1.1301	no
Cannabis_Dependence	Cannabis dependence	Behavioral	iPSYCH2019	51372	https://www.ncbi.nlm.nih.gov/pubmed/31209380	0.027	0.0101	0.994	0.0086	1.0315	no
Chronotype	Chronotype	Sleep	Jones et al. - Chronotype	127898	http://www.ncbi.nlm.nih.gov/pubmed/27494321	0.1021	0.0061	1.0132	0.0084	1.2531	yes
Cigarettes_per_day	Cigarettes per day	Smoking	GSCAN2019-CigarettesPerDay	263954	https://www.ncbi.nlm.nih.gov/pubmed/30643251	0.0765	0.0117	0.9465	0.0182	1.2365	yes
Cognitive_Performance	Cognitive performance	Behavioral	SSGAC-2018	257828	https://www.ncbi.nlm.nih.gov/pubmed/30038396	0.1976	0.0074	0.9928	0.0149	1.7218	yes
Coronary_Artery_Disease	CAD	Cardiovascular	CARDIoGRAMplusC4D	184305	http://www.ncbi.nlm.nih.gov/pubmed/26343387	0.0694	0.0049	0.8825	0.0087	1.0588	no
Epilepsy	Epilepsy	Neurological	ILAE-All	34853	http://www.ncbi.nlm.nih.gov/pubmed/25087078	0.0715	0.0169	0.993	0.0088	1.0405	no
HDL_Cholesterol	HDL	Cardiovascular	GLGC-2010	99900	http://www.ncbi.nlm.nih.gov/pubmed/20686565	0.1189	0.0222	0.9208	0.0463	1.0255	no
Height	Height	Anthropometric	Yengo et al.	709706	https://www.ncbi.nlm.nih.gov/pubmed/30124842	0.519	0.0268	1.488	0.1261	3.7782	yes
Inflammatory_Bowel_Disease	IBD	Immune	de Lange et al.	59957	https://www.ncbi.nlm.nih.gov/pubmed/28067908	0.3305	0.0319	1.124	0.0172	1.3	no
Insomnia	Insomnia	Sleep	Hammerschlag-All	113006	https://www.ncbi.nlm.nih.gov/pubmed/28604731	0.045	0.0049	1.0016	0.007	1.105	yes
LDL_Cholesterol	LDL	Cardiovascular	GLGC-2010	95454	http://www.ncbi.nlm.nih.gov/pubmed/20686565	0.0972	0.0301	0.9683	0.0547	1.0255	no
Loneliness	Loneliness	Behavioral	Day2018 - Loneliness	445024	https://www.ncbi.nlm.nih.gov/pubmed/29970889	0.0367	0.002	1.0214	0.0085	1.3101	yes
Major_Depressive_Disorder	MDD	Neurological	Howard et al.	500199	https://www.ncbi.nlm.nih.gov/pubmed/30718901	0.0597	0.0025	0.9974	0.0111	1.4673	yes
Neuroticism	Neuroticism	Neurological	SSGAC-Neuroticism	170911	http://www.ncbi.nlm.nih.gov/pubmed/27089181	0.0893	0.0064	0.9803	0.0109	1.2464	yes
Number_of_Children_Ever_Born	Number of children	Reproductive	SSGAC	318463	https://www.ncbi.nlm.nih.gov/pubmed/27798627	0.0244	0.0019	0.9731	0.0075	1.1082	yes
Number_of_Sexual_Partners	Number of sexual partners	Behavioral	SSGAC-2018	370711	https://www.ncbi.nlm.nih.gov/pubmed/30643258	0.0986	0.0038	1.0029	0.0114	1.529	yes
Rheumatoid_Arthritis	Rheumatoid arthritis	Immune	Okada et al.-EUR	58284	http://www.ncbi.nlm.nih.gov/pubmed/24390342	0.2145	0.0533	0.9709	0.0342	1.0466	no
Risky_Behavior	Risky behavior	Behavioral	SSGAC-2018-Risk	466571	https://www.ncbi.nlm.nih.gov/pubmed/30643258	0.0519	0.0023	1.0001	0.01	1.3964	yes
Schizophrenia	Schizophrenia	Neurological	Pardinas et al.	105318	https://www.ncbi.nlm.nih.gov/pubmed/29483656	0.4335	0.0203	1.0396	0.0141	1.714	no
Sleep_Duration	Sleep duration	Sleep	Jones et al. - SleepDuration	127573	http://www.ncbi.nlm.nih.gov/pubmed/27494321	0.0537	0.005	1.0202	0.008	1.1459	no
Smoking_Cessation	Smoking cessation	Smoking	GSCAN2019-SmokingCessation	312821	https://www.ncbi.nlm.nih.gov/pubmed/30643251	0.0315	0.0023	0.981	0.0086	1.1587	yes
Smoking_Initiation	Smoking initiation	Smoking	GSCAN2019-SmokingInitiation	632802	https://www.ncbi.nlm.nih.gov/pubmed/30643251	0.068	0.0025	0.8835	0.0104	1.5181	yes
Subjective_Well_being	Subjective well-being	Behavioral	SSGAC-SWB-AllCohorts	298420	http://www.ncbi.nlm.nih.gov/pubmed/27089181	0.0255	0.0022	0.9969	0.0081	1.1333	yes
Suicide_Attempt	Suicide	Behavioral	iPSYCH2018-Model1	50264	https://www.ncbi.nlm.nih.gov/pubmed/30116032	0.0521	0.0119	1.0206	0.0095	1.0741	no
Total_Cholesterol	Total cholesterol	Cardiovascular	GLGC-2010	100184	http://www.ncbi.nlm.nih.gov/pubmed/20686565	0.1277	0.0255	0.927	0.0388	1.0255	no
Triglycerides	Triglycerides	Cardiovascular	GLGC-2010	96598	http://www.ncbi.nlm.nih.gov/pubmed/20686565	0.1592	0.0306	0.8614	0.0172	1.0195	no
Type2_Diabetes	T2D	Cardiovascular	DIAGRAM-2017	159208	https://www.ncbi.nlm.nih.gov/pubmed/28566273	0.0783	0.006	1.003	0.0108	1.1459	no

### Sheet: 6.EA_gencorr_LDSC
Supplementary Table 6: Genetic correlation of direct and indirect effect vs. 45 traits using LDSC:
Trait	Direct genetic effect on EA									Indirect genetic effect on EA
trait_abbrev	rg	se	z	p	gcov_int	gcov_int_se	gcov	gcov_se	gcov_p	rg	se	z	p	gcov_int	gcov_int_se	gcov	gcov_se	gcov_p
ADHD	-0.2944	0.1335	-2.206	0.02741	-0.0009314	0.006019	-0.0339	0.0138	0.0140289	-0.5092	0.1629	-3.127	0.001769	-0.01158	0.006021	-0.0521	0.0126	3.55077e-05
Age at first birth	0.4828	0.1094	4.414	1.016e-05	0.001985	0.004458	0.0309	0.0057	5.92491e-08	0.5539	0.1341	4.129	3.638e-05	0.01265	0.005183	0.0298	0.0056	1.02956e-07
Menarche age	-0.08925	0.06938	-1.286	0.1984	-0.006293	0.00552	-0.0102	0.0078	0.190978	0.09877	0.06632	1.489	0.1364	0.003339	0.005307	0.0099	0.0064	0.121893
Menopause age	0.2226	0.1219	1.826	0.06784	-0.007813	0.004863	0.0214	0.0111	0.0538641	-0.09942	0.1321	-0.7527	0.4517	0.01089	0.005065	-0.0078	0.0102	0.444447
Smoking initiation age	0.2805	0.112	2.504	0.01229	0.002937	0.004342	0.0156	0.0056	0.00534099	0.6491	0.1586	4.092	4.286e-05	0.01204	0.004343	0.0317	0.0049	9.84008e-11
Alcoholism	0.169	0.08417	2.008	0.04467	-0.009085	0.005054	0.0095	0.0045	0.0347628	-0.08782	0.07799	-1.126	0.2601	0.003636	0.005046	-0.0043	0.0039	0.270217
AD	0.04108	0.1933	0.2126	0.8317	-0.0006284	0.004892	0.0022	0.0102	0.829232	-0.1688	0.1922	-0.8786	0.3796	-0.001956	0.004884	-0.008	0.0085	0.346614
ALS	-0.008062	0.1548	-0.05208	0.9585	-0.006517	0.003482	-0.0005	0.0101	0.960517	0.01287	0.1484	0.08669	0.9309	0.002428	0.003473	0.0007	0.0086	0.935128
Anorexia	0.02434	0.1045	0.2329	0.8159	0.00495	0.005416	0.0026	0.0111	0.814803	0.3114	0.1263	2.467	0.01364	-0.003799	0.005472	0.0282	0.0103	0.00618396
Anxiety disorder	-0.08961	0.1706	-0.5254	0.5993	-0.005214	0.006484	-0.0096	0.0183	0.599868	-0.3238	0.175	-1.85	0.06434	-0.005888	0.006472	-0.0325	0.0162	0.0448378
Asthma	0.1095	0.1321	0.8291	0.407	-0.006609	0.005263	0.0066	0.0076	0.385164	-0.1077	0.1506	-0.7153	0.4744	-0.001543	0.005399	-0.0053	0.0073	0.467822
ASD	0.5056	0.1752	2.885	0.00391	-0.00869	0.006022	0.054	0.0139	0.000102375	-0.1245	0.153	-0.8135	0.4159	0.004652	0.005654	-0.0117	0.0133	0.379022
Baldness	-0.0156	0.08435	-0.1849	0.8533	-9.226e-05	0.004973	-0.0022	0.0117	0.85085	-0.09781	0.09593	-1.02	0.3079	0.006204	0.004962	-0.0119	0.0115	0.30077
Bipolar disorder	0.1809	0.1081	1.673	0.09436	0.002346	0.005497	0.0275	0.0147	0.06138	0.08866	0.1009	0.8785	0.3797	-0.001117	0.005525	0.0112	0.0127	0.377836
Birth weight	0.06716	0.08476	0.7923	0.4282	0.003875	0.00528	0.0053	0.0066	0.421957	0.06269	0.07524	0.8332	0.4047	0.007673	0.004796	0.0044	0.0052	0.397467
BMI	-0.01251	0.05675	-0.2205	0.8255	-0.006766	0.00709	-0.0015	0.0068	0.825413	-0.3961	0.09251	-4.282	1.849e-05	-0.00973	0.007158	-0.0403	0.0063	1.58641e-10
Brain HV	0.2591	0.1827	1.418	0.1562	-0.005202	0.004455	0.0247	0.0163	0.129687	-0.1961	0.1854	-1.058	0.2902	0.004704	0.004511	-0.016	0.0144	0.266521
Brain ICV	0.07168	0.1242	0.5771	0.5639	-0.001373	0.004691	0.0092	0.0158	0.560379	0.4478	0.1658	2.701	0.006916	-0.0008628	0.004892	0.049	0.0153	0.00136186
Cannabis dependence	-0.6453	0.3755	-1.718	0.08571	0.008625	0.005832	-0.0257	0.0126	0.041382	-0.2593	0.3209	-0.8082	0.419	-0.004148	0.006196	-0.0093	0.0117	0.426688
Chronotype	-0.2451	0.1051	-2.332	0.01968	0.00501	0.004802	-0.0204	0.0083	0.0139779	-0.08224	0.1075	-0.7646	0.4445	0.00276	0.004935	-0.0059	0.0075	0.431477
Cigarettes per day	-0.004565	0.09169	-0.04979	0.9603	0.002414	0.005092	-0.0003	0.0063	0.96202	-0.3689	0.1116	-3.306	0.0009461	-0.00835	0.005119	-0.0225	0.0056	5.87298e-05
Cognitive performance	0.6045	0.1152	5.249	1.527e-07	0.01559	0.006374	0.0688	0.0088	5.35917e-15	0.5211	0.1107	4.707	2.511e-06	0.03425	0.006036	0.0523	0.0075	3.09518e-12
CAD	-0.1672	0.09568	-1.748	0.08051	0.005845	0.004251	-0.0113	0.0062	0.0683669	-0.2606	0.1047	-2.489	0.01282	-0.00936	0.004311	-0.0152	0.0056	0.00664189
Epilepsy	0.05162	0.3053	0.1691	0.8657	-0.0085	0.006871	0.0032	0.0182	0.860432	-0.3988	0.3442	-1.159	0.2466	0.004823	0.006768	-0.0205	0.0158	0.19447
HDL	0.02145	0.1127	0.1903	0.8491	0.00759	0.005007	0.0018	0.0096	0.851269	0.3429	0.138	2.484	0.01298	-0.005516	0.005065	0.0238	0.0081	0.00330048
Height	-0.0585	0.0557	-1.05	0.2936	0.02423	0.01042	-0.011	0.0104	0.290196	0.2581	0.07098	3.636	0.0002765	0.005548	0.01012	0.0409	0.0095	1.66787e-05
IBD	0.02259	0.08839	0.2556	0.7983	0.01503	0.005588	0.0032	0.0126	0.79952	0.07894	0.09625	0.8202	0.4121	-0.002756	0.005064	0.0099	0.0117	0.397467
Insomnia	-0.1291	0.1364	-0.9464	0.3439	-0.002999	0.005129	-0.0072	0.0075	0.337055	-0.4252	0.1771	-2.401	0.01634	-0.00635	0.00497	-0.0203	0.007	0.00373163
LDL	0.08864	0.107	0.8287	0.4073	-0.0105	0.005032	0.0069	0.0082	0.400088	-0.1242	0.1394	-0.8912	0.3728	0.005629	0.004863	-0.0078	0.0081	0.335566
Loneliness	-0.1111	0.1	-1.11	0.2668	-0.0002534	0.005189	-0.0054	0.0047	0.250582	-0.3143	0.1218	-2.58	0.009893	-0.02019	0.005365	-0.0134	0.0044	0.00232329
MDD	0.1258	0.07952	1.583	0.1135	-0.004245	0.005363	0.0081	0.0049	0.0983184	-0.3351	0.1098	-3.053	0.002268	-0.009397	0.005248	-0.0183	0.0045	4.76904e-05
Neuroticism	0.05681	0.1358	0.4183	0.6757	-0.009434	0.00624	0.0041	0.0095	0.666047	-0.4191	0.1451	-2.888	0.003873	-0.002709	0.005572	-0.0268	0.0077	0.000500442
Number of children	-0.1325	0.1151	-1.151	0.2497	-0.0009842	0.005072	-0.0056	0.0049	0.253098	-0.2048	0.1228	-1.668	0.09528	-0.005475	0.00527	-0.0073	0.0042	0.082194
Number of sexual partners	0.05765	0.08124	0.7096	0.4779	0.003002	0.005934	0.0046	0.0063	0.465293	-0.1409	0.08748	-1.611	0.1073	0.003543	0.005676	-0.0098	0.0056	0.0801183
Rheumatoid arthritis	-0.01495	0.0946	-0.158	0.8745	-0.006734	0.004897	-0.0017	0.0109	0.876062	-0.3776	0.1235	-3.058	0.002231	0.003126	0.004809	-0.0367	0.0111	0.000945347
Risky behavior	0.1709	0.1049	1.63	0.1032	0.007637	0.006028	0.0099	0.0056	0.0770848	-0.1156	0.08803	-1.313	0.189	0.003828	0.005576	-0.0059	0.0043	0.170034
Schizophrenia	0.05479	0.07376	0.7428	0.4576	0.003962	0.005991	0.0096	0.0126	0.446117	-0.01914	0.07826	-0.2446	0.8068	-0.01331	0.005898	-0.0029	0.0119	0.807465
Sleep duration	-0.07721	0.1317	-0.5861	0.5578	-0.0003751	0.005088	-0.0048	0.0081	0.553454	0.03363	0.1377	0.2443	0.807	0.01097	0.00517	0.0018	0.0073	0.805237
Smoking cessation	-0.3339	0.1159	-2.88	0.003972	-0.0003569	0.004591	-0.0152	0.0046	0.000951976	-0.3906	0.1319	-2.962	0.003054	-0.01229	0.004799	-0.0155	0.0046	0.000752869
Smoking initiation	-0.097	0.07389	-1.313	0.1893	-0.01166	0.005429	-0.0064	0.0047	0.173292	-0.4161	0.09998	-4.162	3.159e-05	-0.002934	0.005758	-0.0257	0.0042	9.41363e-10
Subjective well-being	-0.1656	0.1429	-1.158	0.2468	-0.0001009	0.00512	-0.0063	0.0053	0.234566	0.1279	0.1539	0.8307	0.4062	0.009859	0.004925	0.0042	0.0049	0.391366
Suicide	-0.2822	0.2437	-1.158	0.2468	0.003501	0.006229	-0.0162	0.0133	0.223207	-0.4439	0.257	-1.728	0.08404	-0.008369	0.005977	-0.0225	0.0118	0.0565491
Total cholesterol	0.09512	0.09183	1.036	0.3003	-0.008152	0.004881	0.0085	0.0081	0.294002	-0.07057	0.1215	-0.5806	0.5615	0.002015	0.004701	-0.0051	0.0083	0.538913
Triglycerides	-0.001391	0.1048	-0.01326	0.9894	-0.002817	0.005211	-0.0001	0.0103	0.992254	-0.2139	0.1255	-1.703	0.08847	-0.003122	0.004809	-0.0172	0.0088	0.0506367
T2D	-0.1258	0.1045	-1.203	0.2288	-0.001592	0.004636	-0.009	0.0076	0.23633	-0.2611	0.1266	-2.062	0.0392	0.002534	0.004793	-0.0161	0.0072	0.0253445

### Sheet: 7.EA_gencorr_GNOVA
Supplementary Table 7: Genetic correlation of direct and indirect effect vs. 45 traits using GNOVA:
Sample overlap corrected results will be used if there are overlapping samples between trait GWAS and UKB
Trait		Direct genetic effect on EA									Indirect genetic effect on EA
trait_abbrev	overlap_ukb	rho	rho_corrected	se_rho	pvalue	pvalue_corrected	corr	corr_corrected	h2_1	h2_2	rho	rho_corrected	se_rho	pvalue	pvalue_corrected	corr	corr_corrected	h2_1	h2_2
ADHD	no	-0.0247069	-0.0227449	0.00710661	0.00050781	0.00137179	-0.291519	-0.268369	0.0331589	0.216621	-0.0400249	-0.0209765	0.00567178	1.70327e-12	0.000216972	-0.471184	-0.246941	0.0333118	0.216611
Age at first birth	yes	0.0243631	0.0211239	0.00331152	1.87987e-13	1.78336e-10	0.632065	0.54803	0.035394	0.0419771	0.0257987	0.0176119	0.00298361	5.29682e-18	3.572e-09	0.650419	0.44402	0.0374792	0.0419775
Menarche age	yes	-0.00994726	-0.00586886	0.00509173	0.0507474	0.249064	-0.126886	-0.0748626	0.0347205	0.177008	0.00696949	0.00439962	0.003852	0.0704016	0.253385	0.0882616	0.0557168	0.0352277	0.177
Menopause age	yes	0.00794055	0.0117742	0.0062812	0.206166	0.0608605	0.127736	0.189406	0.0357333	0.108144	0.00366486	-0.00547749	0.00495757	0.459758	0.269214	0.0574502	-0.0858649	0.0376305	0.108141
Smoking initiation age	yes	0.0143935	0.0111807	0.0034195	2.56224e-05	0.00107669	0.406813	0.316006	0.0346542	0.0361234	0.0241891	0.0173318	0.00256019	3.44778e-21	1.29035e-11	0.681739	0.488473	0.0348543	0.03612
Alcoholism	yes	0.00358439	0.00536828	0.002448	0.143136	0.028313	0.0984798	0.147491	0.0346771	0.0382027	-0.000801836	-0.000272753	0.00210415	0.703148	0.896862	-0.0219711	-0.00747371	0.0348658	0.0382003
AD	no	0.000305235	-0.00224383	0.00567265	0.957088	0.692435	0.00568168	-0.041767	0.0349239	0.0826402	-0.0053949	-0.00798089	0.00444588	0.224954	0.0726344	-0.0994506	-0.147121	0.0356111	0.0826354
ALS	no	-0.0107779	-0.00443646	0.0052484	0.0400186	0.397945			0.0353907	-0.00362293	0.00432835	0.00308277	0.00425812	0.309396	0.469082			0.0355567	-0.00363475
Anorexia	no	0.00739483	0.00299545	0.00655779	0.259471	0.647831	0.0956575	0.0387484	0.0352696	0.169441	0.0150627	0.0153065	0.00504795	0.00284581	0.00242761	0.190072	0.193149	0.037064	0.16944
Anxiety disorder	no	-0.0131929	-0.0123951	0.00832207	0.1129	0.136376	-0.170768	-0.160442	0.032976	0.180995	-0.0237388	-0.00691976	0.00591912	6.05817e-05	0.242383	-0.309848	-0.0903191	0.0324312	0.180992
Asthma	no	0.000347721	-0.00489113	0.0041191	0.932725	0.235059	0.00729433	-0.102604	0.0356101	0.0638144	-0.00388444	-0.000671214	0.00327124	0.235049	0.837427	-0.0795413	-0.0137444	0.0373724	0.0638147
ASD	no	0.0312802	0.0327016	0.00725163	1.60659e-05	6.49638e-06	0.424183	0.443458	0.0330817	0.164379	-0.00633603	-0.0103897	0.00574879	0.270397	0.0707191	-0.0861285	-0.141231	0.0329225	0.16438
Baldness	yes	0.00104663	0.00530522	0.00702479	0.881561	0.450121	0.0102549	0.0519808	0.0343708	0.303062	-0.00476439	-0.0181105	0.00639691	0.456395	0.00463828	-0.0462265	-0.175717	0.0350564	0.303016
Bipolar disorder	no	0.0181335	0.00957805	0.00727566	0.01269	0.188022	0.183703	0.0970313	0.033149	0.293941	0.00593351	0.00631696	0.00610074	0.330758	0.300463	0.0602097	0.0641007	0.0330391	0.293943
Birth weight	yes	0.00565585	0.00216191	0.00341636	0.0978193	0.526857	0.101634	0.0388489	0.0344928	0.0897819	0.00444038	5.33378e-05	0.00258584	0.085944	0.983543	0.0794968	0.000954914	0.0347534	0.0897727
BMI	yes	-0.00463769	-0.00584517	0.00481973	0.335934	0.225222	-0.0605053	-0.0762585	0.0358572	0.163848	-0.0265666	-0.0192534	0.00380634	2.96118e-12	4.23121e-07	-0.339631	-0.246139	0.0373442	0.163845
Brain HV	no	0.00650377	0.00539175	0.00848943	0.443615	0.525355	0.0953471	0.0790445	0.0356228	0.130613	-0.00561753	-0.00386017	0.00703203	0.424378	0.583046	-0.0827965	-0.0568947	0.0352463	0.130603
Brain ICV	no	0.0045962	0.00101156	0.00955029	0.63033	0.915646	0.0496103	0.0109185	0.0356228	0.240949	0.0302386	0.0323167	0.00742582	4.65939e-05	1.34945e-05	0.328135	0.350685	0.0352463	0.240938
Cannabis dependence	no	-0.0121089	-0.0172644	0.00567902	0.0329895	0.00236549	-0.478452	-0.682162	0.0327441	0.0195613	-0.00809748	-0.00306742	0.00469745	0.0847433	0.513758	-0.321446	-0.121768	0.0324369	0.0195634
Chronotype	yes	-0.0122286	-0.0173007	0.00492316	0.0129952	0.000441178	-0.208168	-0.294509	0.0364946	0.0945585	-0.000643298	0.00143261	0.00359047	0.857805	0.68989	-0.01096	0.0244077	0.0364369	0.0945499
Cigarettes per day	yes	0.00176855	0.00158383	0.00339291	0.602194	0.640639	0.0406808	0.0364318	0.0346553	0.0545362	-0.0158144	-0.0110612	0.00287146	3.64072e-08	0.000117106	-0.362747	-0.253718	0.0348544	0.0545305
Cognitive performance	yes	0.0573553	0.0414375	0.00496169	6.59839e-31	6.74048e-17	0.73405	0.530329	0.0352935	0.172982	0.0509982	0.0343635	0.00392821	1.53643e-38	2.17405e-18	0.653205	0.440141	0.0352374	0.172984
CAD	no	-0.00279882	-0.00407905	0.00353245	0.428177	0.248199	-0.0840665	-0.12252	0.0351747	0.0315119	-0.0162241	-0.00891847	0.00312475	2.07913e-07	0.00431536	-0.485251	-0.266745	0.0354758	0.0315105
Epilepsy	no	-0.0041624	0.00727962	0.00755964	0.581903	0.335568	-0.102435	0.179149	0.0296234	0.0557383	-0.0105563	-0.0122952	0.00601184	0.0791018	0.0408389	-0.263063	-0.306395	0.0288911	0.0557369
HDL	no	0.0083872	0.00352831	0.00558674	0.133286	0.52768	0.173105	0.0728215	0.035305	0.0664933	0.0107652	0.0100874	0.00433675	0.0130532	0.0200165	0.215769	0.202185	0.0374367	0.0664913
Height	yes	-0.00614659	-0.0171447	0.00665556	0.355732	0.00999537	-0.0474109	-0.132243	0.0356993	0.470818	0.0332369	0.0298097	0.00561749	3.28501e-09	1.11705e-07	0.251617	0.225671	0.0370604	0.470819
IBD	no	0.0176066	0.00496735	0.00746832	0.0183981	0.505972	0.154989	0.0437268	0.0348054	0.370772	0.00537132	0.00329844	0.00552299	0.330783	0.550361	0.0470853	0.0289143	0.0350988	0.370765
Insomnia	yes	-0.00466437	0.00795899	0.00421741	0.268735	0.0591368	-0.125772	0.21461	0.0342955	0.0401034	-0.0187588	-0.0168888	0.00373011	4.93015e-07	5.96343e-06	-0.499587	-0.449785	0.035165	0.0400936
LDL	no	-0.00459905	0.0114824	0.00438177	0.293908	0.00878047	-0.0952484	0.237805	0.0353182	0.0660118	-0.00103537	-0.0115857	0.00398988	0.795249	0.00368682	-0.020844	-0.233242	0.037378	0.066011
Loneliness	yes	-0.00250232	0.00103704	0.00255368	0.327141	0.684671	-0.0717985	0.0297556	0.0344928	0.0352148	-0.0155774	-0.00852529	0.00230022	1.26923e-11	0.000210322	-0.445307	-0.243711	0.0347534	0.0352104
MDD	yes	0.00541619	0.00631091	0.00313085	0.0836408	0.0438294	0.123271	0.143635	0.0357939	0.053933	-0.014713	-0.0096639	0.00226352	8.0284e-11	1.95982e-05	-0.335183	-0.220157	0.0357269	0.0539315
Neuroticism	yes	-0.000641224	0.0109065	0.00472488	0.892049	0.0209822	-0.012243	0.208239	0.0353129	0.0776802	-0.0194913	-0.0154977	0.00343506	1.39322e-08	6.43306e-06	-0.372681	-0.296322	0.0352123	0.0776808
Number of children	yes	-0.00576634	-0.00364425	0.00257919	0.0253704	0.157673	-0.224033	-0.141586	0.035394	0.0187175	-0.0059544	-0.00298546	0.0020116	0.00307608	0.137777	-0.224814	-0.112719	0.0374792	0.0187171
Number of sexual partners	yes	0.00585487	0.00234204	0.00447923	0.191174	0.601068	0.104757	0.0419043	0.0344804	0.0905935	-0.00393076	-0.000947659	0.00354717	0.267802	0.789347	-0.0700779	-0.016895	0.0347315	0.0905873
Rheumatoid arthritis	no	-0.00422638	0.00678336	0.0084092	0.615253	0.419863	-0.0311919	0.0500632	0.0344517	0.532894	-0.0225604	-0.0192667	0.00530274	2.09542e-05	0.000279762	-0.162641	-0.138896	0.0361085	0.532876
Risky behavior	yes	0.00668336	-0.00136145	0.00358848	0.0625398	0.704395	0.167261	-0.0340723	0.0344804	0.0463048	-0.000627345	0.00471056	0.00234143	0.788751	0.0442379	-0.0156443	0.117469	0.0347315	0.0462997
Schizophrenia	no	0.0114838	0.00443024	0.00922562	0.213216	0.631078	0.0940467	0.0362815	0.0359503	0.414745	-0.0105324	0.00100824	0.00760812	0.166246	0.894572	-0.0867454	0.00830392	0.0355458	0.414739
Sleep duration	no	-0.00551673	-0.00663382	0.0042689	0.196251	0.120188	-0.121755	-0.14641	0.0365	0.0562464	0.00858684	0.00180211	0.00367056	0.0193156	0.623453	0.189686	0.0398092	0.0364393	0.0562374
Smoking cessation	yes	-0.0104295	-0.00803767	0.00274696	0.000146611	0.00343326	-0.359334	-0.276927	0.0345283	0.024398	-0.0146418	-0.00820272	0.00252847	7.00659e-09	0.00117802	-0.502599	-0.28157	0.0347892	0.0243949
Smoking initiation	yes	-0.00728473	-0.00238205	0.00275291	0.00814043	0.386883	-0.178639	-0.0584135	0.0326938	0.0508639	-0.0174086	-0.0142404	0.00225815	1.26613e-14	2.85973e-10	-0.414843	-0.339346	0.0346241	0.0508603
Subjective well-being	yes	-0.00613972	-0.0106068	0.00305414	0.0444001	0.000514837	-0.214135	-0.369932	0.0353454	0.0232589	0.00774057	0.00591917	0.0023565	0.00102066	0.0120102	0.262406	0.200661	0.0374131	0.0232581
Suicide	no	-0.00601218	-0.00777701	0.0060482	0.320201	0.198499	-0.153374	-0.198396	0.0303432	0.0506404	-0.0194876	-0.0100097	0.00448259	1.37757e-05	0.025548	-0.511518	-0.262737	0.0286682	0.0506286
Total cholesterol	no	0.000123042	0.0163959	0.00476941	0.979418	0.000586646	0.00235696	0.314074	0.0353144	0.0771704	-0.00215198	-0.00815943	0.00412401	0.601798	0.0478703	-0.0400385	-0.15181	0.0374353	0.0771682
Triglycerides	no	-0.000791097	0.012009	0.006513	0.903323	0.0652041	-0.0156616	0.237746	0.0353326	0.0722125	-0.0130473	-0.010474	0.0046308	0.0048397	0.0237092	-0.251155	-0.201619	0.037372	0.0722131
T2D	no	-0.00693016	-0.00633	0.00435193	0.111288	0.1458	-0.149406	-0.136468	0.034633	0.0621239	-0.00832512	-0.00633726	0.00341909	0.0148962	0.0638116	-0.177883	-0.135408	0.0352577	0.062124

### Sheet: 8.EA_PGS
Supplementary Table 8: Linear regressions of UKB educational attainment (EA) on polygenic scores (PGS) for EA
PGS by PRSice2 with p-value cutoff of 1:
	Full sibling pairs (N = 16580 * 2)				Independent samples (N = 370308)
	difference in EA ~ difference in PGS				EA ~ PGS + sex + birth year + chip + center + 10 PCs
	Effect size	SE	P-value	R2 by PGS	Effect size	SE	P-value	R2 by PGS
PGS by GWAS-O sumstats	0.094547	0.009557	5.1588e-23	0.00586931	0.159624	0.001591	< 2e-16	0.0253124
PGS by direct effect sumstat	0.00970836	0.00919335	0.290974	6.7264e-05	0.00810546	0.0015853	3.17448e-07	6.72809e-05
PGS by indirect effect sumstat	-0.000372197	0.00917857	0.967655	9.91891e-08	0.00977792	0.00158564	6.98667e-10	0.000100395
	input summary statistics to compute direct/indirect effect summary statistics using which to compute PGS
Full sibling pairs:	GWAS-O_exclFS + meta'ed GWAS-MP of UKB, WLS, and HRS
Independent samples:	EA3_excl23andMe_UKB + meta'ed GWAS-MP of UKB, WLS, and HRS
PGS by PRSice2 with p-value cutoff by PUMAS:	pumas p-value cutoff: 0.04				pumas p-value cutoff: 0.2
	Full sibling pairs (N = 16580 * 2)				Independent samples (N = 370308)
	EA_diff ~ PGS_diff				EA ~ PGS + sex + birth year + chip + center + 10 PCs
	Effect size	SE	P-value	R2 by PGS	Effect size	SE	P-value	R2 by PGS
PGS by direct effect sumstat	0.0126572	0.00907133	0.162944	0.000117423	0.00866313	0.00158518	4.63029e-08	8.10498e-05
PGS by indirect effect sumstat	-0.00589872	0.00910191	0.516945	2.53342e-05	0.00958985	0.00158546	1.46212e-09	9.29309e-05	0.525386

### Sheet: 9.pTDT
Supplementary Table 9: pTDT analysis of PGS based on direct and indirect effects for EA on ASD cohorts
status	cohort	N	beta	se	p	pgs_pcutoff	pgs
proband	agp	2188	0.0543105	0.0209949	0.00975006	1	Direct
proband	agp	2188	-0.000846306	0.0204362	0.966971	1	Indirect
proband	spark	3822	0.038631	0.0162757	0.0176678	1	Direct
sibling	spark	1812	-0.00471421	0.0222355	0.832121	1	Direct
proband	spark	3822	-0.00387066	0.015331	0.800689	1	Indirect
sibling	spark	1812	0.0266037	0.0225813	0.238899	1	Indirect
proband	ssc	1794	0.00940947	0.0234264	0.687934	1	Direct
sibling	ssc	1430	0.0212806	0.0268102	0.427342	1	Direct
proband	ssc	1794	0.031797	0.0224044	0.155831	1	Indirect
sibling	ssc	1430	-0.0184472	0.0252588	0.465189	1	Indirect
proband	meta	7804	0.036384	0.0112753	0.00125146	1	Direct
sibling	meta	3242	0.00587943	0.0171151	0.731205	1	Direct
proband	meta	7804	0.00519043	0.0107575	0.629455	1	Indirect
sibling	meta	3242	0.00659177	0.0168347	0.695384	1	Indirect
proband	agp	2188	0.0539936	0.0209806	0.0101327	0.8	Direct
proband	agp	2188	-0.000401974	0.0204456	0.984316	0.8	Indirect
proband	spark	3822	0.0388409	0.0162868	0.0171364	0.8	Direct
sibling	spark	1812	-0.00453619	0.0222454	0.838442	0.8	Direct
proband	spark	3822	-0.00364039	0.0153282	0.812284	0.8	Indirect
sibling	spark	1812	0.0269384	0.0225848	0.233116	0.8	Indirect
proband	ssc	1794	0.0097791	0.0234519	0.676689	0.8	Direct
sibling	ssc	1430	0.0216454	0.0268351	0.419893	0.8	Direct
proband	ssc	1794	0.0315172	0.0223971	0.159368	0.8	Indirect
sibling	ssc	1430	-0.018629	0.0252428	0.460519	0.8	Indirect
proband	meta	7804	0.0364978	0.0112796	0.00121326	0.8	Direct
sibling	meta	3242	0.00612745	0.0171261	0.720505	0.8	Direct
proband	meta	7804	0.00536618	0.0107571	0.617885	0.8	Indirect
sibling	meta	3242	0.00667931	0.0168314	0.691488	0.8	Indirect
agp:	Autism Genome Project
spark:	Simons Foundation Powering Autism Research for Knowledge
ssc:	Simons Simplex Collection
